# *Arabidopsis thaliana* Iron Superoxide Dismutase FeSOD1 Protects ARGONAUTE 1 in a Copper-Dependent Manner

**DOI:** 10.1101/2025.02.26.640378

**Authors:** Ariel H. Tomassi, Ana Perea-García, Guillermo Rodrigo, Javier Sánchez-Vicente, Adriana E. Cisneros, Marta Olmos, Amparo Andrés-Bordería, Lucio López-Dolz, José- Antonio Daròs, Lola Peñarrubia, Alberto Carbonell

**Author notes:** Contributed equally (Ariel H. Tomassi, Ana Perea-García).

## Abstract

Copper (Cu) deficiency compromises plant growth and limits crop productivity. Plants respond to Cu scarcity by activating the expression of several microRNAs, known as Cu-miRNAs, which degrade mRNAs from various cuproproteins to conserve Cu. Cu-miRNAs, like most plant miRNAs, associate with ARGONAUTE 1 (AGO1), the primary effector protein of miRNA-mediated gene silencing pathways, whose function is typically modulated by interacting proteins acting as cofactors. However, how AGO1 is regulated and functions under Cu deficiency remains unknown. Here, we searched for AGO1 interactors in *Arabidopsis thaliana* plants expressing a functional AGO1 protein tagged with the Twin-Strep-tag (TST) polypeptide, grown under Cu-sufficient or Cu-deficient conditions. TST-AGO1 complexes were affinity-purified, and proteins were identified using tandem mass spectrometry. Interestingly, the iron superoxide dismutase 1 (FeSOD1) encoded by *FSD1*, was enriched in TST-AGO1 complexes purified from plants grown under Cu deficiency. Moreover, *fsd1-2* mutant plants showed reduced levels of AGO1 compared to wild-type plants under Cu sufficiency, while both Cu-miRNA-specific and general AGO1 target mRNAs accumulated to higher levels in *fsd1-2* plants under both Cu-deficient and Cu-sufficient conditions compared to wild-type plants. These findings suggest that FeSOD1 is essential for proper AGO1 function, and that its superoxide dismutase activity, which mitigates oxidative stress, enhances AGO1 stability, particularly under Cu deficiency.

**HIGHLIGHT:** AGO1 is essential for Cu-deficiency responses but is sensitive to oxidative stress. FeSOD1 interacts with AGO1 and protects it from superoxide radical-induced degradation, thereby preserving miRNA-mediated gene silencing pathways.
