## Supplementary material for "*Arabidopsis thaliana* Iron Superoxide Dismutase FeSOD1 Protects ARGONAUTE 1 in a Copper-Dependent Manner": Data S3

### Sheet: 89proteins_tair
Protein ID	Gene ID	log2fold	Transcript ID	Anotation	Description 1	Description 2
C0Z361	AT5G56500	100	AT5G56500.2	TCP-1/cpn60 chaperonin family protein		TCP-1/cpn60 chaperonin family protein; FUNCTIONS IN: ATP binding; INVOLVED IN: protein folding, protein refolding, cellular protein metabolic process; LOCATED IN: mitochondrion, chloroplast, membrane; EXPRESSED IN: 22 plant structures; EXPRESSED DURING: 12 growth stages; CONTAINS InterPro DOMAIN/s: Chaperonin Cpn60/TCP-1 (InterPro:IPR002423), Chaperonin Cpn60, conserved site (InterPro:IPR018370),…
Q8L7N0	AT5G16070	100	AT5G16070.1	TCP-1/cpn60 chaperonin family protein		TCP-1/cpn60 chaperonin family protein; FUNCTIONS IN: unfolded protein binding, ATP binding; INVOLVED IN: protein folding, cellular protein metabolic process; LOCATED IN: cellular_component unknown; EXPRESSED IN: 23 plant structures; EXPRESSED DURING: 13 growth stages; CONTAINS InterPro DOMAIN/s: Chaperonin Cpn60/TCP-1 (InterPro:IPR002423), Chaperone, tailless complex polypeptide 1 (InterPro:IPR01…
Q9MAK9	AT1G45000	100	AT1G45000.2	AAA-type ATPase family protein		AAA-type ATPase family protein; FUNCTIONS IN: nucleoside-triphosphatase activity, ATPase activity, nucleotide binding, ATP binding; LOCATED IN: proteasome complex, plasma membrane, membrane; EXPRESSED IN: 22 plant structures; EXPRESSED DURING: 14 growth stages; CONTAINS InterPro DOMAIN/s: ATPase, AAA-type, core (InterPro:IPR003959), ATPase, AAA+ type, core (InterPro:IPR003593); BEST Arabidopsis t…
O80988	AT2G26080	100	AT2G26080.1	glycine decarboxylase P-protein 2		glycine decarboxylase P-protein 2 (GLDP2); FUNCTIONS IN: glycine dehydrogenase (decarboxylating) activity, ATP binding; INVOLVED IN: oxidation reduction, glycine decarboxylation via glycine cleavage system, glycine metabolic process; LOCATED IN: mitochondrion, glycine cleavage complex, chloroplast, chloroplast envelope; EXPRESSED IN: 33 plant structures; EXPRESSED DURING: 16 growth stages; CONTAI…
Q9CAV0	AT3G04840	100	AT3G04840.1	Ribosomal protein S3Ae		Ribosomal protein S3Ae; FUNCTIONS IN: structural constituent of ribosome; INVOLVED IN: translation; LOCATED IN: cytosolic small ribosomal subunit, cytosolic ribosome, plasma membrane, chloroplast; EXPRESSED IN: 27 plant structures; EXPRESSED DURING: 16 growth stages; CONTAINS InterPro DOMAIN/s: Ribosomal protein S3Ae, conserved site (InterPro:IPR018281), Ribosomal protein S3Ae (InterPro:IPR001593…
Q38951	AT1G13320	100	AT1G13320.3	protein phosphatase 2A subunit A3	one of three genes encoding the 65 kDa regulatory subunit of protein phosphatase 2A (PP2A)	protein phosphatase 2A subunit A3 (PP2AA3); FUNCTIONS IN: binding, protein phosphatase type 2A regulator activity; INVOLVED IN: regulation of phosphorylation; LOCATED IN: protein phosphatase type 2A complex; EXPRESSED IN: 24 plant structures; EXPRESSED DURING: 15 growth stages; CONTAINS InterPro DOMAIN/s: HEAT (InterPro:IPR000357), Armadillo-like helical (InterPro:IPR011989), HEAT, type 2 (InterP…
Q9LIB2	AT3G29320	100	AT3G29320.1	Glycosyl transferase, family 35	Encodes a plastidic alpha-glucan phosphorylase. In vitro, the enzyme has a preference for maltooligosaccharides, such as maltoheptaose.	Glycosyl transferase, family 35; FUNCTIONS IN: phosphorylase activity, transferase activity, transferring glycosyl groups; INVOLVED IN: response to water deprivation, response to temperature stimulus; LOCATED IN: chloroplast stroma, chloroplast, plastid; EXPRESSED IN: 23 plant structures; EXPRESSED DURING: 13 growth stages; CONTAINS InterPro DOMAIN/s: Glycogen/starch/alpha-glucan phosphorylase (I…
Q945K7	AT5G03290	100	AT5G03290.1	isocitrate dehydrogenase V	Encodes a catalytic subunit of the mitochondrially-localized NAD+- dependent isocitrate dehydrogenase.	isocitrate dehydrogenase V (IDH-V); FUNCTIONS IN: isocitrate dehydrogenase (NAD+) activity, zinc ion binding, ATP binding; INVOLVED IN: isocitrate metabolic process, tricarboxylic acid cycle, metabolic process; LOCATED IN: mitochondrion, chloroplast; EXPRESSED IN: 24 plant structures; EXPRESSED DURING: 15 growth stages; CONTAINS InterPro DOMAIN/s: Isocitrate/isopropylmalate dehydrogenase (InterPr…
Q940P8	AT5G20890	100	AT5G20890.1	TCP-1/cpn60 chaperonin family protein		TCP-1/cpn60 chaperonin family protein; FUNCTIONS IN: unfolded protein binding, ATP binding; INVOLVED IN: protein folding, cellular protein metabolic process; LOCATED IN: anchored to plasma membrane, cell wall; EXPRESSED IN: 24 plant structures; EXPRESSED DURING: 14 growth stages; CONTAINS InterPro DOMAIN/s: Chaperonin Cpn60/TCP-1 (InterPro:IPR002423), Chaperone, tailless complex polypeptide 1 (In…
Q9LNV5	AT1G07360	100	AT1G07360.1	CCCH-type zinc fingerfamily protein with RNA-binding domain		CCCH-type zinc fingerfamily protein with RNA-binding domain; FUNCTIONS IN: RNA binding, nucleotide binding, zinc ion binding, nucleic acid binding; INVOLVED IN: biological_process unknown; LOCATED IN: cellular_component unknown; EXPRESSED IN: 25 plant structures; EXPRESSED DURING: 14 growth stages; CONTAINS InterPro DOMAIN/s: Zinc finger, CCCH-type (InterPro:IPR000571), RNA recognition motif, RNP…
Q93YP4	AT3G59290	100	AT3G59290.1	ENTH/VHS family protein		ENTH/VHS family protein; CONTAINS InterPro DOMAIN/s: Epsin, N-terminal (InterPro:IPR001026), Epsin-like, N-terminal (InterPro:IPR013809), ENTH/VHS (InterPro:IPR008942); BEST Arabidopsis thaliana protein match is: ENTH/VHS family protein (TAIR:AT2G43160.1); Has 10809 Blast hits to 8703 proteins in 640 species: Archae - 23; Bacteria - 783; Metazoa - 4592; Fungi - 2600; Plants - 971; Viruses - 59; O…
Q9ZRT5	AT5G41210	100	AT5G41210.1	glutathione S-transferase THETA 1	Encodes glutathione transferase belonging to the theta class of GSTs. Naming convention according to Wagner et al. (2002).	glutathione S-transferase THETA 1 (GSTT1); FUNCTIONS IN: glutathione transferase activity; INVOLVED IN: toxin catabolic process; LOCATED IN: peroxisome, cytoplasm; EXPRESSED IN: 22 plant structures; EXPRESSED DURING: 13 growth stages; CONTAINS InterPro DOMAIN/s: Thioredoxin fold (InterPro:IPR012335), Glutathione S-transferase, C-terminal-like (InterPro:IPR010987), Glutathione S-transferase/chlori…
Q9FPW6	AT3G61600	100	AT3G61600.2	POZ/BTB containin G-protein 1	POZ/BTB containing-protein AtPOB1	POZ/BTB containin G-protein 1 (POB1); CONTAINS InterPro DOMAIN/s: BTB/POZ (InterPro:IPR013069), BTB/Kelch-associated (InterPro:IPR011705), BTB/POZ fold (InterPro:IPR011333), Kelch related (InterPro:IPR013089), BTB/POZ-like (InterPro:IPR000210); BEST Arabidopsis thaliana protein match is: BTB/POZ/Kelch-associated protein (TAIR:AT2G46260.1); Has 3475 Blast hits to 3460 proteins in 95 species: Archa…
A0A1P8B9L6	AT5G23010	100	AT5G23010.1	methylthioalkylmalate synthase 1	Encodes a methylthioalkylmalate synthase, catalyzes the condensation reactions of the first two rounds of methionine chain elongation in the biosynthesis of methionine-derived glucosinolates.	methylthioalkylmalate synthase 1 (MAM1); FUNCTIONS IN: 2-(2'-methylthio)ethylmalate synthase activity; INVOLVED IN: glucosinolate biosynthetic process; LOCATED IN: chloroplast; EXPRESSED IN: 17 plant structures; EXPRESSED DURING: 9 growth stages; CONTAINS InterPro DOMAIN/s: Aldolase-type TIM barrel (InterPro:IPR013785), Alpha-isopropylmalate/homocitrate synthase, conserved site (InterPro:IPR00203…
Q9S714	AT2G20260	100	AT2G20260.1	photosystem I subunit E-2	Encodes subunit E of photosystem I.	photosystem I subunit E-2 (PSAE-2); FUNCTIONS IN: catalytic activity; INVOLVED IN: photosynthesis; LOCATED IN: thylakoid, chloroplast thylakoid membrane, chloroplast, plastoglobule, photosystem I reaction center; EXPRESSED IN: 25 plant structures; EXPRESSED DURING: 13 growth stages; CONTAINS InterPro DOMAIN/s: Photosystem I reaction centre subunit IV/PsaE (InterPro:IPR003375), Electron transport …
Q9ZVA1	AT1G78820	100	AT1G78820.1	D-mannose binding lectin protein with Apple-like carbohydrate-binding domain		D-mannose binding lectin protein with Apple-like carbohydrate-binding domain; FUNCTIONS IN: sugar binding; LOCATED IN: apoplast; CONTAINS InterPro DOMAIN/s: Curculin-like (mannose-binding) lectin (InterPro:IPR001480), PAN-2 domain (InterPro:IPR013227), Apple-like (InterPro:IPR003609); BEST Arabidopsis thaliana protein match is: Curculin-like (mannose-binding) lectin family protein (TAIR:AT1G78830…
Q94A40	AT1G62020	100	AT1G62020.1	Coatomer, alpha subunit		Coatomer, alpha subunit; FUNCTIONS IN: structural molecule activity, transporter activity; INVOLVED IN: intracellular protein transport, vesicle-mediated transport, ER to Golgi vesicle-mediated transport; LOCATED IN: COPI vesicle coat, plasma membrane, CUL4 RING ubiquitin ligase complex, membrane; EXPRESSED IN: 25 plant structures; EXPRESSED DURING: 14 growth stages; CONTAINS InterPro DOMAIN/s: W…
Q9LHB9	AT3G32980	100	AT3G32980.1	Peroxidase superfamily protein. PEROXIDASE 32 (PRX32)		Peroxidase superfamily protein; FUNCTIONS IN: peroxidase activity, heme binding; INVOLVED IN: response to oxidative stress, oxidation reduction; LOCATED IN: cell wall, vacuole, membrane; EXPRESSED IN: leaf; EXPRESSED DURING: seedling growth; CONTAINS InterPro DOMAIN/s: Haem peroxidase (InterPro:IPR010255), Plant peroxidase (InterPro:IPR000823), Peroxidases heam-ligand binding site (InterPro:IPR01…
O82170	AT2G35230	100	AT2G35230.2	VQ motif-containing protein	Contains a plant-specific VQ motif. Involved in endosperm growth and seed size determination. IKU1 is expressed in the early endosperm and its progenitor, the central cell.IKU1 interacts with MINI3 in the yeast two-hybrid system.	VQ motif-containing protein; BEST Arabidopsis thaliana protein match is: hydroxyproline-rich glycoprotein family protein (TAIR:AT1G32610.2); Has 35333 Blast hits to 34131 proteins in 2444 species: Archae - 798; Bacteria - 22429; Metazoa - 974; Fungi - 991; Plants - 531; Viruses - 0; Other Eukaryotes - 9610 (source: NCBI BLink).
Q9FG04	AT5G06660	100	AT5G06660.1	Protein of unknown function DUF106, transmembrane		FUNCTIONS IN: molecular_function unknown; INVOLVED IN: biological_process unknown; LOCATED IN: endomembrane system; EXPRESSED IN: 22 plant structures; EXPRESSED DURING: 13 growth stages; CONTAINS InterPro DOMAIN/s: Protein of unknown function DUF106, transmembrane (InterPro:IPR002809), Uncharacterised conserved protein UCP023322, transmembrane eukaryotic (InterPro:IPR008559); BEST Arabidopsis tha…
P40940	AT2G24765	100	AT2G24765.2	ADP-ribosylation factor 3	GTPase required for Golgi targeting of GRIP domain proteins. AtARL1 binds directly to the GRIP domain of AtGRIP in a GTP-dependent manner	ADP-ribosylation factor 3 (ARF3); FUNCTIONS IN: protein binding; INVOLVED IN: N-terminal protein myristoylation; LOCATED IN: Golgi stack, plasma membrane, membrane; EXPRESSED IN: 25 plant structures; EXPRESSED DURING: 15 growth stages; CONTAINS InterPro DOMAIN/s: ADP-ribosylation factor (InterPro:IPR006688), ARF/SAR superfamily (InterPro:IPR006689); BEST Arabidopsis thaliana protein match is: ADP…
P49200	AT5G62300	100	AT5G62300.2	Ribosomal protein S10p/S20e family protein		Ribosomal protein S10p/S20e family protein; FUNCTIONS IN: structural constituent of ribosome, RNA binding; INVOLVED IN: translation; LOCATED IN: cytosolic small ribosomal subunit, small ribosomal subunit; EXPRESSED IN: leaf; CONTAINS InterPro DOMAIN/s: Ribosomal protein S10, conserved site (InterPro:IPR018268), Ribosomal protein S10, eukaryotic/archaeal (InterPro:IPR005729), Ribosomal protein S10…
P49966	AT5G49500	100	AT5G49500.1	Signal recognition particle, SRP54 subunit protein		Signal recognition particle, SRP54 subunit protein; FUNCTIONS IN: 7S RNA binding, protein binding, mRNA binding, GTP binding; INVOLVED IN: SRP-dependent cotranslational protein targeting to membrane, signal sequence recognition, SRP-dependent cotranslational protein targeting to membrane; LOCATED IN: signal recognition particle, signal recognition particle, endoplasmic reticulum targeting; EXPRES…
Q8W4L3	AT4G00710	100	AT4G00710.1	BR-signaling kinase 3	Encodes BR-signaling kinase 3 (BSK3), one of the three homologous BR-signaling kinases (BSK1, AT4G35230; BSK2, AT5G46570; BSK3, AT4G00710). Mediates signal transduction from receptor kinase BRI1 by functioning as the substrate of BRI1. Plasma membrane localized.	BR-signaling kinase 3 (BSK3); FUNCTIONS IN: binding, protein kinase activity, kinase activity, ATP binding; INVOLVED IN: brassinosteroid mediated signaling pathway, N-terminal protein myristoylation; LOCATED IN: plasma membrane, membrane; EXPRESSED IN: 22 plant structures; EXPRESSED DURING: 13 growth stages; CONTAINS InterPro DOMAIN/s: Tetratricopeptide-like helical (InterPro:IPR011990), Protein …
O64685	AT2G34620	100	AT2G34620.1	Mitochondrial transcription termination factor family protein		Mitochondrial transcription termination factor family protein; CONTAINS InterPro DOMAIN/s: Mitochodrial transcription termination factor-related (InterPro:IPR003690); BEST Arabidopsis thaliana protein match is: Mitochondrial transcription termination factor family protein (TAIR:AT2G03050.1); Has 1033 Blast hits to 730 proteins in 67 species: Archae - 0; Bacteria - 0; Metazoa - 21; Fungi - 0; Plan…
P42794	AT5G45775	100	AT5G45775.2	Ribosomal L5P family protein		Ribosomal L5P family protein; FUNCTIONS IN: structural constituent of ribosome; INVOLVED IN: translation; LOCATED IN: cytosolic large ribosomal subunit, vacuole; EXPRESSED IN: male gametophyte, leaf; CONTAINS InterPro DOMAIN/s: Ribosomal protein L5 (InterPro:IPR002132), Ribosomal protein L5, conserved site (InterPro:IPR020929), Ribosomal protein L5, N-terminal (InterPro:IPR020927), Ribosomal prot…
P32826	AT3G10410	100	AT3G10410.1	SERINE CARBOXYPEPTIDASE-LIKE 49		SERINE CARBOXYPEPTIDASE-LIKE 49 (SCPL49); FUNCTIONS IN: serine-type carboxypeptidase activity; INVOLVED IN: proteolysis; LOCATED IN: vacuole; EXPRESSED IN: 25 plant structures; EXPRESSED DURING: 15 growth stages; CONTAINS InterPro DOMAIN/s: Peptidase S10, serine carboxypeptidase (InterPro:IPR001563), Peptidase S10, serine carboxypeptidase, active site (InterPro:IPR018202); BEST Arabidopsis thalia…
Q9LYG3	AT5G11670	100	AT5G11670.1	NADP-malic enzyme 2	The malic enzyme (EC 1.1.1.40) encoded by AtNADP-ME2 is presumably a cytosolic enzyme involved in malate metabolism and possibly assisting the oxidative pentose phosphate pathway. AtNADP-ME2 counts for the major part of NADP-ME activity in mature tissues of Arabidopsis.	NADP-malic enzyme 2 (NADP-ME2); FUNCTIONS IN: malate dehydrogenase (oxaloacetate-decarboxylating) (NADP+) activity, oxidoreductase activity, acting on NADH or NADPH, NAD or NADP as acceptor, malic enzyme activity; INVOLVED IN: response to cadmium ion, malate metabolic process, pentose-phosphate shunt, oxidative branch, protein homooligomerization; LOCATED IN: in 6 components; EXPRESSED IN: 26 pla…
Q8RWF0	AT5G45620	100	AT5G45620.2	Proteasome component (PCI) domain protein		Proteasome component (PCI) domain protein; BEST Arabidopsis thaliana protein match is: Proteasome component (PCI) domain protein (TAIR:AT4G19006.1); Has 35333 Blast hits to 34131 proteins in 2444 species: Archae - 798; Bacteria - 22429; Metazoa - 974; Fungi - 991; Plants - 531; Viruses - 0; Other Eukaryotes - 9610 (source: NCBI BLink).
P55231	AT4G39210	100	AT4G39210.1	Glucose-1-phosphate adenylyltransferase family protein	Encodes the large subunit of ADP-Glucose Pyrophosphorylase which catalyzes the first, rate limiting step in starch biosynthesis. The large subunit plays a regulatory role whereas the small subunit (ApS) is the catalytic isoform. Four isoforms (ApL1-4) have been identified. ApL3 is the major large subunit isoform present in inflorescences, fruits and roots.	APL3; CONTAINS InterPro DOMAIN/s: Glucose-1-phosphate adenylyltransferase (InterPro:IPR011831), ADP-glucose pyrophosphorylase, conserved site (InterPro:IPR005836), Nucleotidyl transferase (InterPro:IPR005835); BEST Arabidopsis thaliana protein match is: Glucose-1-phosphate adenylyltransferase family protein (TAIR:AT2G21590.2); Has 8453 Blast hits to 8443 proteins in 1715 species: Archae - 406; Ba…
Q9M9U3	AT1G18720	100	AT1G18720.1	Protein of unknown function (DUF962)		Protein of unknown function (DUF962); CONTAINS InterPro DOMAIN/s: Protein of unknown function DUF962 (InterPro:IPR009305); BEST Arabidopsis thaliana protein match is: Protein of unknown function (DUF962) (TAIR:AT1G74440.1); Has 638 Blast hits to 636 proteins in 299 species: Archae - 0; Bacteria - 335; Metazoa - 3; Fungi - 143; Plants - 88; Viruses - 0; Other Eukaryotes - 69 (source: NCBI BLink).
F4IYF8	AT3G02760	100	AT3G02760.1	Class II aaRS and biotin synthetases superfamily protein		Class II aaRS and biotin synthetases superfamily protein; FUNCTIONS IN: histidine-tRNA ligase activity, aminoacyl-tRNA ligase activity, nucleotide binding, ATP binding; INVOLVED IN: histidyl-tRNA aminoacylation, translation, tRNA aminoacylation for protein translation; LOCATED IN: chloroplast, cytoplasm; EXPRESSED IN: 22 plant structures; EXPRESSED DURING: 13 growth stages; CONTAINS InterPro DOMA…
Q9LFM3	AT5G11340	100	AT5G11340.1	Acyl-CoA N-acyltransferases (NAT) superfamily protein		Acyl-CoA N-acyltransferases (NAT) superfamily protein; FUNCTIONS IN: N-acetyltransferase activity; INVOLVED IN: metabolic process; LOCATED IN: cellular_component unknown; EXPRESSED IN: 23 plant structures; EXPRESSED DURING: 15 growth stages; CONTAINS InterPro DOMAIN/s: GCN5-related N-acetyltransferase, C-terminal (InterPro:IPR022610), GCN5-related N-acetyltransferase (InterPro:IPR000182), Acyl-Co…
A0A1P8AY36	AT2G34480	100	AT2G34480.1	Ribosomal protein L18ae/LX family protein		Ribosomal protein L18ae/LX family protein; FUNCTIONS IN: structural constituent of ribosome; INVOLVED IN: translation, ribosome biogenesis; LOCATED IN: cytosolic ribosome, ribosome, cytosolic large ribosomal subunit, plasma membrane; EXPRESSED IN: 23 plant structures; EXPRESSED DURING: 13 growth stages; CONTAINS InterPro DOMAIN/s: Ribosomal protein L18ae/LX (InterPro:IPR021138), Ribosomal protein…
Q9FT52	AT3G52300	100	AT3G52300.2	ATP synthase D chain, mitochondrial		ATP synthase D chain, mitochondrial (ATPQ); FUNCTIONS IN: copper ion binding, zinc ion binding; INVOLVED IN: response to salt stress; LOCATED IN: mitochondrion, cytosolic ribosome, nucleolus, chloroplast, plasma membrane; EXPRESSED IN: 27 plant structures; EXPRESSED DURING: 16 growth stages; Has 35333 Blast hits to 34131 proteins in 2444 species: Archae - 798; Bacteria - 22429; Metazoa - 974; Fun…
P0DI74	AT5G50460	100	AT5G50460.1	secE/sec61-gamma protein transport protein		secE/sec61-gamma protein transport protein; FUNCTIONS IN: P-P-bond-hydrolysis-driven protein transmembrane transporter activity; INVOLVED IN: intracellular protein transport, protein transport, protein targeting; LOCATED IN: membrane; EXPRESSED IN: 24 plant structures; EXPRESSED DURING: 15 growth stages; CONTAINS InterPro DOMAIN/s: Protein translocase SEC61 complex gamma subunit (InterPro:IPR0081…
Q8RXU5	AT3G60245	100	AT3G60245.1	Zinc-binding ribosomal protein family protein		Zinc-binding ribosomal protein family protein; FUNCTIONS IN: structural constituent of ribosome; INVOLVED IN: translation, ribosome biogenesis; LOCATED IN: ribosome, cytosolic large ribosomal subunit; EXPRESSED IN: 25 plant structures; EXPRESSED DURING: 15 growth stages; CONTAINS InterPro DOMAIN/s: Ribosomal protein, zinc-binding domain (InterPro:IPR011332), Ribosomal protein L37ae (InterPro:IPR0…
Q9SX68	AT1G48350	100	AT1G48350.1	Ribosomal L18p/L5e family protein		Ribosomal L18p/L5e family protein; FUNCTIONS IN: structural constituent of ribosome; INVOLVED IN: translation, ribosome biogenesis; LOCATED IN: ribosome, chloroplast, chloroplast envelope; EXPRESSED IN: 22 plant structures; EXPRESSED DURING: 13 growth stages; CONTAINS InterPro DOMAIN/s: Ribosomal protein L18/L5 (InterPro:IPR005484), Ribosomal protein L18, bacterial (InterPro:IPR004389); BEST Arab…
Q9LZG0	AT5G03300	100	AT5G03300.1	adenosine kinase 2	Encodes adenosine kinase 2 (ADK2), a typical, constitutively expressed housekeeping enzyme. Shows a high sequence identity with ADK1. Involved in salvage synthesis of adenylates and methyl recycling. Enzyme activity is substantially inhibited in roots, siliques and dry seeds by an unknown compound. May contribute to cytokinin interconversion.	adenosine kinase 2 (ADK2); FUNCTIONS IN: adenosine kinase activity, copper ion binding, kinase activity; INVOLVED IN: adenosine salvage; LOCATED IN: plasma membrane; EXPRESSED IN: 33 plant structures; EXPRESSED DURING: 16 growth stages; CONTAINS InterPro DOMAIN/s: Carbohydrate/purine kinase (InterPro:IPR011611), Carbohydrate/puine kinase, PfkB, conserved site (InterPro:IPR002173), Adenosine kinas…
Q9SNC6	AT3G46510	100	AT3G46510.1	plant U-box 13	Encodes a protein containing a UND, a U-box, and an ARM domain. This protein has E3 ubiquitin ligase activity based on in vitro assays. Can be phosphorylated in vitro by MLPK, ARK1, and ARK2 but not by SD1-29.	plant U-box 13 (PUB13); CONTAINS InterPro DOMAIN/s: U box domain (InterPro:IPR003613), Armadillo-like helical (InterPro:IPR011989), Armadillo (InterPro:IPR000225), Armadillo-type fold (InterPro:IPR016024); BEST Arabidopsis thaliana protein match is: PLANT U-BOX 12 (TAIR:AT2G28830.1); Has 8308 Blast hits to 5676 proteins in 314 species: Archae - 6; Bacteria - 52; Metazoa - 2498; Fungi - 809; Plant…
F4J117	AT3G01510	100	AT3G01510.1	like SEX4 1	Encodes a putative phosphatase, LSF1, required for normal starch turnover in leaves.	like SEX4 1 (LSF1); FUNCTIONS IN: protein tyrosine/serine/threonine phosphatase activity; INVOLVED IN: starch catabolic process; LOCATED IN: starch grain, chloroplast, chloroplast stroma; EXPRESSED IN: 23 plant structures; EXPRESSED DURING: 13 growth stages; CONTAINS InterPro DOMAIN/s: Dual specificity phosphatase, catalytic domain (InterPro:IPR000340), PDZ/DHR/GLGF (InterPro:IPR001478), Dual spe…
Q8LPJ7	AT2G40510	100	AT2G40510.1	Ribosomal protein S26e family protein		Ribosomal protein S26e family protein; FUNCTIONS IN: structural constituent of ribosome; INVOLVED IN: translation, ribosome biogenesis; LOCATED IN: cytosolic small ribosomal subunit, ribosome, chloroplast; CONTAINS InterPro DOMAIN/s: Ribosomal protein S26e (InterPro:IPR000892); BEST Arabidopsis thaliana protein match is: Ribosomal protein S26e family protein (TAIR:AT2G40590.1); Has 766 Blast hits…
Q94BU1	AT1G71810	100	AT1G71810.1	Protein kinase superfamily protein		Protein kinase superfamily protein; FUNCTIONS IN: protein kinase activity, ATP binding; INVOLVED IN: protein amino acid phosphorylation; LOCATED IN: chloroplast, plastoglobule; EXPRESSED IN: 22 plant structures; EXPRESSED DURING: 14 growth stages; CONTAINS InterPro DOMAIN/s: ABC-1 (InterPro:IPR004147), Protein kinase, catalytic domain (InterPro:IPR000719), Protein kinase-like domain (InterPro:IPR…
Q9S720	AT1G76450	100	AT1G76450.1	Photosystem II reaction center PsbP family protein		Photosystem II reaction center PsbP family protein; FUNCTIONS IN: calcium ion binding; INVOLVED IN: photosynthesis; LOCATED IN: thylakoid, thylakoid lumen, chloroplast thylakoid membrane, chloroplast thylakoid lumen, chloroplast; EXPRESSED IN: 23 plant structures; EXPRESSED DURING: 14 growth stages; CONTAINS InterPro DOMAIN/s: Photosystem II oxygen evolving complex protein PsbP (InterPro:IPR00268…
A0A1I9LRJ3	AT3G27160	100	AT3G27160.1	Ribosomal protein S21 family protein	GHS1 encodes plastid ribosomal protein S21	GLUCOSE HYPERSENSITIVE 1 (GHS1); FUNCTIONS IN: structural constituent of ribosome; INVOLVED IN: translation, ribosome biogenesis; LOCATED IN: ribosome, chloroplast; EXPRESSED IN: 23 plant structures; EXPRESSED DURING: 13 growth stages; CONTAINS InterPro DOMAIN/s: Ribosomal protein S21 (InterPro:IPR001911); BEST Arabidopsis thaliana protein match is: Ribosomal protein S21 family protein (TAIR:AT5G…
Q8VY01	AT2G33530	100	AT2G33530.1	serine carboxypeptidase-like 46		serine carboxypeptidase-like 46 (scpl46); FUNCTIONS IN: serine-type carboxypeptidase activity; INVOLVED IN: proteolysis; LOCATED IN: plant-type cell wall; EXPRESSED IN: 21 plant structures; EXPRESSED DURING: 13 growth stages; CONTAINS InterPro DOMAIN/s: Peptidase S10, serine carboxypeptidase (InterPro:IPR001563), Peptidase S10, serine carboxypeptidase, active site (InterPro:IPR018202); BEST Arabi…
Q9SHI1	AT1G17220	100	AT1G17220.1	Translation initiation factor 2, small GTP-binding protein	Encodes a chloroplast localized protein with similarity to translation initiation factor 2. Can complement loss of INFB in E.coli suggesting FUG1 does function as a translation initiation factor in vivo. Identified as a suppressor of the leaf variegation mutant var2-6. Suppression is only seen in hypomorphs as complete loss of function alleles are embryo lethal.	fu-gaeri1 (FUG1); FUNCTIONS IN: translation initiation factor activity; INVOLVED IN: translational initiation; LOCATED IN: chloroplast, chloroplast envelope; EXPRESSED IN: 23 plant structures; EXPRESSED DURING: 13 growth stages; CONTAINS InterPro DOMAIN/s: Translation initiation factor IF-2, N-terminal (InterPro:IPR006847), Small GTP-binding protein (InterPro:IPR005225), Translation elongation fa…
Q38856	AT4G19690	100	AT4G19690.2	iron-regulated transporter 1	Fe(II) transport protein (IRT1)	iron-regulated transporter 1 (IRT1); FUNCTIONS IN: manganese ion transmembrane transporter activity, zinc ion transmembrane transporter activity, cadmium ion transmembrane transporter activity, copper uptake transmembrane transporter activity, iron ion transmembrane transporter activity; INVOLVED IN: in 11 processes; LOCATED IN: endomembrane system, integral to membrane, membrane; EXPRESSED IN: 9…
Q8VZU9	AT4G29330	100	AT4G29330.1	DERLIN-1		DERLIN-1 (DER1); CONTAINS InterPro DOMAIN/s: Der1-like (InterPro:IPR007599); BEST Arabidopsis thaliana protein match is: DERLIN-2.2 (TAIR:AT4G04860.1); Has 918 Blast hits to 916 proteins in 241 species: Archae - 0; Bacteria - 22; Metazoa - 340; Fungi - 200; Plants - 147; Viruses - 0; Other Eukaryotes - 209 (source: NCBI BLink).
Q9C8P8	AT1G35460	100	AT1G35460.1	basic helix-loop-helix (bHLH) DNA-binding superfamily protein		basic helix-loop-helix (bHLH) DNA-binding superfamily protein; FUNCTIONS IN: DNA binding, sequence-specific DNA binding transcription factor activity; INVOLVED IN: regulation of transcription; LOCATED IN: nucleus; CONTAINS InterPro DOMAIN/s: Helix-loop-helix DNA-binding domain (InterPro:IPR001092), Helix-loop-helix DNA-binding (InterPro:IPR011598); BEST Arabidopsis thaliana protein match is: basi…
Q9SZX3	AT4G24830	100	AT4G24830.2	arginosuccinate synthase family		arginosuccinate synthase family; FUNCTIONS IN: argininosuccinate synthase activity, ATP binding; INVOLVED IN: arginine biosynthetic process; LOCATED IN: chloroplast; EXPRESSED IN: 24 plant structures; EXPRESSED DURING: 15 growth stages; CONTAINS InterPro DOMAIN/s: Rossmann-like alpha/beta/alpha sandwich fold (InterPro:IPR014729), Argininosuccinate synthase, conserved site (InterPro:IPR018223), Ar…
Q8VY05	AT4G34430	100	AT4G34430.4	DNA-binding family protein	Member of a small family of SWI3-like genes in Arabidopsis. Referred to as CHB4 in Zhou et al. (2002).	CHB3; FUNCTIONS IN: DNA binding, sequence-specific DNA binding transcription factor activity, zinc ion binding; EXPRESSED IN: 25 plant structures; EXPRESSED DURING: 13 growth stages; CONTAINS InterPro DOMAIN/s: SANT, DNA-binding (InterPro:IPR001005), Homeodomain-like (InterPro:IPR009057), Myb, DNA-binding (InterPro:IPR014778), SWIRM (InterPro:IPR007526), SANT, eukarya (InterPro:IPR017884), Zinc f…
F4J2T9	AT3G22980	100	AT3G22980.1	Ribosomal protein S5/Elongation factor G/III/V family protein		Ribosomal protein S5/Elongation factor G/III/V family protein; FUNCTIONS IN: translation factor activity, nucleic acid binding, GTP binding, GTPase activity; INVOLVED IN: biological_process unknown; LOCATED IN: cellular_component unknown; EXPRESSED IN: 22 plant structures; EXPRESSED DURING: 14 growth stages; CONTAINS InterPro DOMAIN/s: Protein synthesis factor, GTP-binding (InterPro:IPR000795), S…
F4IAG5	AT1G11750	100	AT1G11750.2	CLP protease proteolytic subunit 6	One of several nuclear-encoded ClpPs (caseinolytic protease). Contains a highly conserved catalytic triad of Ser-type proteases (Ser-His-Asp). The name reflects nomenclature described in Adam et. al (2001).	CLP protease proteolytic subunit 6 (CLPP6); FUNCTIONS IN: serine-type endopeptidase activity; INVOLVED IN: chloroplast organization, photosynthesis; LOCATED IN: chloroplastic endopeptidase Clp complex, chloroplast stroma, chloroplast thylakoid; EXPRESSED IN: 23 plant structures; EXPRESSED DURING: 13 growth stages; CONTAINS InterPro DOMAIN/s: Peptidase S14, ClpP, active site (InterPro:IPR018215), …
Q7XYY2	AT1G25540	100	AT1G25540.2	phytochrome and flowering time regulatory protein (PFT1)	Encodes a nuclear protein that acts in a phyB pathway (but downstream of phyB) and induces flowering in response to suboptimal light conditions. Mutants are hypo-responsive to far-red and hyper-responsive to red light and flower late under long day conditions. Also shown to be a Mediator subunit regulating jasmonate-dependent defense.	PHYTOCHROME AND FLOWERING TIME 1 (PFT1); FUNCTIONS IN: transcription coactivator activity; INVOLVED IN: in 8 processes; LOCATED IN: mediator complex, nucleus; EXPRESSED IN: 23 plant structures; EXPRESSED DURING: 15 growth stages; CONTAINS InterPro DOMAIN/s: Mediator complex subunit Med25, von Willebrand factor type A (InterPro:IPR021419); Has 143907 Blast hits to 47238 proteins in 2114 species: A…
Q8RWX4	AT4G32250	100	AT4G32250.3	Protein kinase superfamily protein		Protein kinase superfamily protein; FUNCTIONS IN: protein kinase activity, kinase activity, ATP binding; INVOLVED IN: protein amino acid phosphorylation; LOCATED IN: chloroplast; EXPRESSED IN: 26 plant structures; EXPRESSED DURING: 13 growth stages; CONTAINS InterPro DOMAIN/s: Protein kinase, catalytic domain (InterPro:IPR000719), Serine-threonine/tyrosine-protein kinase (InterPro:IPR001245), Pro…
Q9SR00	AT3G04760	100	AT3G04760.1	Pentatricopeptide repeat (PPR-like) superfamily protein		Pentatricopeptide repeat (PPR-like) superfamily protein; INVOLVED IN: biological_process unknown; LOCATED IN: chloroplast; EXPRESSED IN: 21 plant structures; EXPRESSED DURING: 13 growth stages; CONTAINS InterPro DOMAIN/s: Pentatricopeptide repeat (InterPro:IPR002885); BEST Arabidopsis thaliana protein match is: Pentatricopeptide repeat (PPR-like) superfamily protein (TAIR:AT1G09900.1); Has 62164 …
Q9FJZ7	AT5G66420	100	AT5G66420.2			LOCATED IN: cellular_component unknown; EXPRESSED IN: 23 plant structures; EXPRESSED DURING: 13 growth stages; CONTAINS InterPro DOMAIN/s: Uncharacterised conserved protein UCP033271 (InterPro:IPR008322), TIM-barrel signal transduction protein, predicted (InterPro:IPR009215); Has 1232 Blast hits to 1230 proteins in 311 species: Archae - 18; Bacteria - 959; Metazoa - 1; Fungi - 84; Plants - 42; Vi…
O81297	AT4G02360	100	AT4G02360.1	Protein of unknown function, DUF538		Protein of unknown function, DUF538; FUNCTIONS IN: molecular_function unknown; INVOLVED IN: biological_process unknown; LOCATED IN: endomembrane system; EXPRESSED IN: 9 plant structures; EXPRESSED DURING: LP.04 four leaves visible, 4 anthesis, C globular stage, petal differentiation and expansion stage, E expanded cotyledon stage; CONTAINS InterPro DOMAIN/s: Protein of unknown function DUF538 (In…
Q9LR75	AT1G03475	100	AT1G03475.1	Coproporphyrinogen III oxidase	Encodes coproporphyrinogen III oxidase, a key enzyme in the biosynthetic pathway of chlorophyll and heme, a tetrapyrrole pathway. Mutants express cytological and molecular markers associated with the defense responses, usually activated by pathogen infection.	LESION INITIATION 2 (LIN2); FUNCTIONS IN: coproporphyrinogen oxidase activity; INVOLVED IN: tetrapyrrole biosynthetic process; LOCATED IN: apoplast, chloroplast stroma, chloroplast, plastid; EXPRESSED IN: 23 plant structures; EXPRESSED DURING: 14 growth stages; CONTAINS InterPro DOMAIN/s: Coproporphyrinogen III oxidase (InterPro:IPR001260), Coproporphyrinogen III oxidase, conserved site (InterPro…
Q9FMP8	AT5G12150	100	AT5G12150.2	Rho GTPase activation protein (RhoGAP) with PH domain	Encodes a protein with similarity to REN1, a Rho GTPase activating protein.	Rho GTPase activation protein (RhoGAP) with PH domain; FUNCTIONS IN: Rho GTPase activator activity, phosphoinositide binding; INVOLVED IN: signal transduction; LOCATED IN: plasma membrane; EXPRESSED IN: 24 plant structures; EXPRESSED DURING: 13 growth stages; CONTAINS InterPro DOMAIN/s: Pleckstrin homology-type (InterPro:IPR011993), Rho GTPase activation protein (InterPro:IPR008936), Pleckstrin h…
Q84WV9	AT4G25720	100	AT4G25720.3	glutaminyl cyclase	This locus encodes a protein with similarity to gamma-glutamylcyclotransferase that may be involved in catalyzing the formation of pyroglutate residue on proteins that have been post-translationally processed to reveal a glutamine at their N-terminus. Enzymatic assays to test the function of this protein were performed using a truncated form of the protein lacking a signal peptide that is most si…	glutaminyl cyclase (QC); FUNCTIONS IN: glutaminyl-peptide cyclotransferase activity, catalytic activity; INVOLVED IN: peptidyl-pyroglutamic acid biosynthetic process, using glutaminyl-peptide cyclotransferase; EXPRESSED IN: 25 plant structures; EXPRESSED DURING: 13 growth stages; CONTAINS InterPro DOMAIN/s: Glutamine cyclotransferase (InterPro:IPR007788), Nitrous oxide reductase, N-terminal (Inte…
Q9C553	AT1G51580	100	AT1G51580.1	RNA-binding KH domain-containing protein		RNA-binding KH domain-containing protein; FUNCTIONS IN: RNA binding, nucleic acid binding; EXPRESSED IN: 23 plant structures; EXPRESSED DURING: 13 growth stages; CONTAINS InterPro DOMAIN/s: K Homology, type 1, subgroup (InterPro:IPR018111), K Homology (InterPro:IPR004087), K Homology, type 1 (InterPro:IPR004088); BEST Arabidopsis thaliana protein match is: RNA-binding KH domain-containing protein…
Q9FFJ0	AT5G17190	100	AT5G17190.1			FUNCTIONS IN: molecular_function unknown; INVOLVED IN: intracellular protein transport; LOCATED IN: endomembrane system, integral to membrane, endoplasmic reticulum; EXPRESSED IN: 23 plant structures; EXPRESSED DURING: 13 growth stages; CONTAINS InterPro DOMAIN/s: B-cell receptor-associated 31-like (InterPro:IPR008417); BEST Arabidopsis thaliana protein match is: unknown protein (TAIR:AT3G03160.1…
Q94B35	AT4G34350	100	AT4G34350.1	4-hydroxy-3-methylbut-2-enyl diphosphate reductase	Arabidopsis ISPH is involved in the plastid nonmevalonate pathway of isoprenoid biosynthesis. It was shown to complement the lethal phenotype of E. coli ispH mutant and is therefore most likely encodes a protein with 4-hydroxy-3-methylbut-2-en-1-yl diphosphate reductase activity involved in the last step of mevalonate-independent isopentenyl biosynthesis. Mutant has Albino seedling.	4-hydroxy-3-methylbut-2-enyl diphosphate reductase (HDR); FUNCTIONS IN: 4-hydroxy-3-methylbut-2-en-1-yl diphosphate reductase activity, 4-hydroxy-3-methylbut-2-en-1-yl diphosphate synthase activity; INVOLVED IN: response to antibiotic, isopentenyl diphosphate biosynthetic process, mevalonate-independent pathway; LOCATED IN: chloroplast stroma, chloroplast; EXPRESSED IN: 24 plant structures; EXPRE…
Q9LPD7	AT1G44920	100	AT1G44920.1			unknown protein; FUNCTIONS IN: molecular_function unknown; INVOLVED IN: biological_process unknown; LOCATED IN: chloroplast; EXPRESSED IN: 22 plant structures; EXPRESSED DURING: 13 growth stages; CONTAINS InterPro DOMAIN/s: Protein of unknown function DUF3054 (InterPro:IPR021414); Has 246 Blast hits to 246 proteins in 119 species: Archae - 14; Bacteria - 181; Metazoa - 0; Fungi - 0; Plants - 45; …
Q84K90	AT4G26410	100	AT4G26410.1	Uncharacterised conserved protein UCP022280		Uncharacterised conserved protein UCP022280; FUNCTIONS IN: molecular_function unknown; INVOLVED IN: biological_process unknown; LOCATED IN: cellular_component unknown; EXPRESSED IN: 25 plant structures; EXPRESSED DURING: 15 growth stages; CONTAINS InterPro DOMAIN/s: Uncharacterised conserved protein UCP022280 (InterPro:IPR016803); BEST Arabidopsis thaliana protein match is: Uncharacterised conser…
Q9SJ66	AT2G35840	100	AT2G35840.3	Sucrose-6F-phosphate phosphohydrolase family protein		Sucrose-6F-phosphate phosphohydrolase family protein; FUNCTIONS IN: phosphatase activity, magnesium ion binding, sucrose-phosphatase activity, catalytic activity; INVOLVED IN: sucrose biosynthetic process; LOCATED IN: nucleus, cytoplasm; EXPRESSED IN: 24 plant structures; EXPRESSED DURING: 13 growth stages; CONTAINS InterPro DOMAIN/s: Sucrose-phosphate synthase (InterPro:IPR006380), Sucrose-6-pho…
F4J8C7	AT3G01310	100	AT3G01310.2	Phosphoglycerate mutase-like family protein		Phosphoglycerate mutase-like family protein; FUNCTIONS IN: oxidoreductase activity, transition metal ion binding, acid phosphatase activity; INVOLVED IN: oxidation reduction; LOCATED IN: plasma membrane; EXPRESSED IN: 24 plant structures; EXPRESSED DURING: 13 growth stages; CONTAINS InterPro DOMAIN/s: ATP-grasp fold, RimK-type (InterPro:IPR013651), Histidine phosphatase superfamily, clade-2 (Inte…
P54873	AT4G11820	100	AT4G11820.2	hydroxymethylglutaryl-CoA synthase / HMG-CoA synthase / 3-hydroxy-3-methylglutaryl coenzyme A synthase	Encodes a protein with hydroxymethylglutaryl-CoA synthase activity which was characterized by phenotypical complementation of the S. cerevisiae mutant.	MVA1; CONTAINS InterPro DOMAIN/s: Thiolase-like (InterPro:IPR016039), Hydroxymethylglutaryl-coenzyme A synthase C-terminal (InterPro:IPR013746), Hydroxymethylglutaryl-coenzyme A synthase, N-terminal (InterPro:IPR013528), Hydroxymethylglutaryl-CoA synthase, eukaryotic (InterPro:IPR010122), Hydroxymethylglutaryl-coenzyme A synthase, active site (InterPro:IPR000590); Has 2176 Blast hits to 2172 prot…
Q9M401	AT3G49680	100	AT3G49680.2	branched-chain aminotransferase 3	Encodes a chloroplast branched-chain amino acid aminotransferase. Complements the yeast leu/iso-leu/val auxotrophy mutant.	branched-chain aminotransferase 3 (BCAT3); FUNCTIONS IN: branched-chain-amino-acid transaminase activity, catalytic activity; INVOLVED IN: branched chain family amino acid metabolic process, metabolic process; LOCATED IN: chloroplast; EXPRESSED IN: 23 plant structures; EXPRESSED DURING: 13 growth stages; CONTAINS InterPro DOMAIN/s: Aminotransferase, class IV (InterPro:IPR001544), Aminotransferase…
Q9FLB7	AT5G05370	100	AT5G05370.1	Cytochrome b-c1 complex, subunit 8 protein		Cytochrome b-c1 complex, subunit 8 protein; CONTAINS InterPro DOMAIN/s: Cytochrome b-c1 complex, subunit 8 (InterPro:IPR020101); BEST Arabidopsis thaliana protein match is: Cytochrome b-c1 complex, subunit 8 protein (TAIR:AT3G10860.1); Has 1807 Blast hits to 1807 proteins in 277 species: Archae - 0; Bacteria - 0; Metazoa - 736; Fungi - 347; Plants - 385; Viruses - 0; Other Eukaryotes - 339 (sourc…
Q8H0W4	AT3G11560	100	AT3G11560.4	LETM1-like protein		LETM1-like protein; LOCATED IN: chloroplast; EXPRESSED IN: 22 plant structures; EXPRESSED DURING: 13 growth stages; CONTAINS InterPro DOMAIN/s: LETM1-like (InterPro:IPR011685); BEST Arabidopsis thaliana protein match is: LETM1-like protein (TAIR:AT5G06220.2); Has 461 Blast hits to 445 proteins in 157 species: Archae - 0; Bacteria - 8; Metazoa - 136; Fungi - 162; Plants - 104; Viruses - 0; Other E…
Q8LPK4	AT5G22780	100	AT5G22780.1	Adaptor protein complex AP-2, alpha subunit		Adaptor protein complex AP-2, alpha subunit; FUNCTIONS IN: protein transporter activity, binding; INVOLVED IN: intracellular protein transport, vesicle-mediated transport, protein transport; LOCATED IN: plasma membrane; EXPRESSED IN: cultured cell; CONTAINS InterPro DOMAIN/s: Clathrin adaptor, alpha/beta/gamma-adaptin, appendage, Ig-like subdomain (InterPro:IPR008152), Adaptor protein complex AP-…
A0A2H1ZE54	AT5G03345	100	AT5G03345.2			FUNCTIONS IN: molecular_function unknown; INVOLVED IN: biological_process unknown; LOCATED IN: endomembrane system; EXPRESSED IN: 24 plant structures; EXPRESSED DURING: 15 growth stages; CONTAINS InterPro DOMAIN/s: Magnesium transporter (InterPro:IPR018937); Has 155 Blast hits to 155 proteins in 63 species: Archae - 0; Bacteria - 0; Metazoa - 105; Fungi - 0; Plants - 44; Viruses - 0; Other Eukary…
Q8RWR9	AT5G42070	100	AT5G42070.1			unknown protein; FUNCTIONS IN: molecular_function unknown; INVOLVED IN: biological_process unknown; LOCATED IN: chloroplast thylakoid membrane, chloroplast; EXPRESSED IN: 21 plant structures; EXPRESSED DURING: 13 growth stages; Has 30201 Blast hits to 17322 proteins in 780 species: Archae - 12; Bacteria - 1396; Metazoa - 17338; Fungi - 3422; Plants - 5037; Viruses - 0; Other Eukaryotes - 2996 (so…
Q9C9C9	AT1G74090	100	AT1G74090.1	desulfo-glucosinolate sulfotransferase 18	encodes a desulfoglucosinolate sulfotransferase, involved in the final step of glucosinolate core structure biosynthesis. Has a broad-substrate specificity with preference with methionine-derived desulfoglucosinolates.	desulfo-glucosinolate sulfotransferase 18 (SOT18); FUNCTIONS IN: in 8 functions; INVOLVED IN: glucosinolate biosynthetic process; LOCATED IN: cellular_component unknown; EXPRESSED IN: 22 plant structures; EXPRESSED DURING: 13 growth stages; CONTAINS InterPro DOMAIN/s: Sulfotransferase domain (InterPro:IPR000863); BEST Arabidopsis thaliana protein match is: sulfotransferase 17 (TAIR:AT1G18590.1); …
Q42599	AT1G79010	100	AT1G79010.1	Alpha-helical ferredoxin		Alpha-helical ferredoxin; FUNCTIONS IN: NADH dehydrogenase (ubiquinone) activity, metal ion binding; INVOLVED IN: oxidation reduction; LOCATED IN: mitochondrion, mitochondrial respiratory chain complex I, respiratory chain complex I; EXPRESSED IN: male gametophyte, pollen tube; EXPRESSED DURING: L mature pollen stage, M germinated pollen stage; CONTAINS InterPro DOMAIN/s: 4Fe-4S binding domain (I…
O23049	AT1G05190	100	AT1G05190.1	Ribosomal protein L6 family		embryo defective 2394 (emb2394); FUNCTIONS IN: structural constituent of ribosome, rRNA binding; INVOLVED IN: translation, embryo development ending in seed dormancy; LOCATED IN: chloroplast stroma, chloroplast, large ribosomal subunit, membrane, chloroplast envelope; EXPRESSED IN: 24 plant structures; EXPRESSED DURING: 13 growth stages; CONTAINS InterPro DOMAIN/s: Ribosomal protein L6 (InterPro:…
A0A1P8BGI7	AT5G17530	100	AT5G17530.3	phosphoglucosamine mutase family protein		phosphoglucosamine mutase family protein; FUNCTIONS IN: intramolecular transferase activity, phosphotransferases; INVOLVED IN: carbohydrate metabolic process; EXPRESSED IN: 23 plant structures; EXPRESSED DURING: 13 growth stages; CONTAINS InterPro DOMAIN/s: Alpha-D-phosphohexomutase, alpha/beta/alpha domain III (InterPro:IPR005846), Alpha-D-phosphohexomutase, alpha/beta/alpha domain II (InterPro:…
Q9SFV2	AT3G07220	100	AT3G07220.1	SMAD/FHA domain-containing protein		SMAD/FHA domain-containing protein ; CONTAINS InterPro DOMAIN/s: SMAD/FHA domain (InterPro:IPR008984), Forkhead-associated (FHA) domain (InterPro:IPR000253); BEST Arabidopsis thaliana protein match is: SMAD/FHA domain-containing protein (TAIR:AT3G07260.1); Has 459 Blast hits to 458 proteins in 156 species: Archae - 0; Bacteria - 0; Metazoa - 122; Fungi - 202; Plants - 94; Viruses - 0; Other Eukar…
P56807	ATCG00650	100	ATCG00650.1	ribosomal protein S18	chloroplast-encoded ribosomal protein S18	ribosomal protein S18 (RPS18); FUNCTIONS IN: structural constituent of ribosome; INVOLVED IN: translation; LOCATED IN: plastid small ribosomal subunit, chloroplast, chloroplast stroma, chloroplast envelope; EXPRESSED IN: 22 plant structures; EXPRESSED DURING: 13 growth stages; CONTAINS InterPro DOMAIN/s: Ribosomal protein S18, conserved site (InterPro:IPR018275), Ribosomal protein S18 (InterPro:I…
F4J8L2	AT3G12020	100	AT3G12020.2	P-loop containing nucleoside triphosphate hydrolases superfamily protein		P-loop containing nucleoside triphosphate hydrolases superfamily protein; FUNCTIONS IN: microtubule motor activity, ATP binding; INVOLVED IN: microtubule-based movement; EXPRESSED IN: 22 plant structures; EXPRESSED DURING: 13 growth stages; CONTAINS InterPro DOMAIN/s: Kinesin, motor region, conserved site (InterPro:IPR019821), Kinesin, motor domain (InterPro:IPR001752); BEST Arabidopsis thaliana …
Q9LT68	AT3G19490	100	AT3G19490.1	sodium:hydrogen antiporter 1	member of Na+/H+ antiporter-Putative family	sodium:hydrogen antiporter 1 (NHD1); FUNCTIONS IN: potassium:hydrogen antiporter activity, sodium:hydrogen antiporter activity; INVOLVED IN: sodium ion transport; LOCATED IN: integral to membrane, chloroplast; EXPRESSED IN: 23 plant structures; EXPRESSED DURING: 13 growth stages; CONTAINS InterPro DOMAIN/s: Na+/H+ antiporter NhaD-like (InterPro:IPR018390), Divalent ion symporter (InterPro:IPR0046…
F4IE99	AT1G32550	100	AT1G32550.2	2Fe-2S ferredoxin-like superfamily protein	Encodes FdC1, a ferredoxin protein capable of alternative electron partitioning. FdC1 level increases in conditions of acceptor limitation at PSI.	2Fe-2S ferredoxin-like superfamily protein; FUNCTIONS IN: electron carrier activity, iron-sulfur cluster binding; EXPRESSED IN: 22 plant structures; EXPRESSED DURING: 13 growth stages; CONTAINS InterPro DOMAIN/s: Ferredoxin (InterPro:IPR001041), Beta-grasp fold, ferredoxin-type (InterPro:IPR012675); BEST Arabidopsis thaliana protein match is: ferredoxin 1 (TAIR:AT1G10960.1); Has 2669 Blast hits t…
P21276	AT4G25100	100	AT4G25100.5	Fe superoxide dismutase 1	Fe-superoxide dismutase	Fe superoxide dismutase 1 (FSD1); CONTAINS InterPro DOMAIN/s: Manganese/iron superoxide dismutase, N-terminal (InterPro:IPR019831), Manganese/iron superoxide dismutase (InterPro:IPR001189), Manganese/iron superoxide dismutase, C-terminal (InterPro:IPR019832), Manganese/iron superoxide dismutase, binding site (InterPro:IPR019833); BEST Arabidopsis thaliana protein match is: Fe superoxide dismutase…
Q9STX2	AT4G24220	100	AT4G24220.2	NAD(P)-binding Rossmann-fold superfamily protein	encodes a novel protein containing mammalian death domain involved in programmed cell death. Gene is expressed in vascular system and mutants carrying dominant mutation in the gene have defective vascular patterning. Gene expression is induced specifically by wounding.	VEIN PATTERNING 1 (VEP1); FUNCTIONS IN: binding, catalytic activity; INVOLVED IN: xylem and phloem pattern formation, response to wounding; LOCATED IN: cellular_component unknown; EXPRESSED IN: 25 plant structures; EXPRESSED DURING: 15 growth stages; CONTAINS InterPro DOMAIN/s: NAD(P)-binding domain (InterPro:IPR016040); BEST Arabidopsis thaliana protein match is: NAD(P)-binding Rossmann-fold sup…
Q7XA63	AT5G19860	100	AT5G19860.1	Protein of unknown function, DUF538		Protein of unknown function, DUF538; INVOLVED IN: biological_process unknown; LOCATED IN: vacuole; EXPRESSED IN: 23 plant structures; EXPRESSED DURING: 15 growth stages; CONTAINS InterPro DOMAIN/s: Protein of unknown function DUF538 (InterPro:IPR007493); BEST Arabidopsis thaliana protein match is: Protein of unknown function, DUF538 (TAIR:AT1G55265.1); Has 30201 Blast hits to 17322 proteins in 78…
Q94C69	AT2G17870	100	AT2G17870.1	cold shock domain protein 3	Encodes COLD SHOCK DOMAIN PROTEIN 3 (CSP3), involved in the acquisition of freezing tolerance.	cold shock domain protein 3 (CSP3); FUNCTIONS IN: DNA binding, zinc ion binding, nucleic acid binding; INVOLVED IN: response to cold, DNA duplex unwinding; LOCATED IN: nucleus, cytoplasm; EXPRESSED IN: 26 plant structures; EXPRESSED DURING: 14 growth stages; CONTAINS InterPro DOMAIN/s: Nucleic acid-binding, OB-fold (InterPro:IPR012340), Cold-shock conserved site (InterPro:IPR019844), Zinc finger,…
